# Multi-omics of Circular RNAs and Their Responses to Hormones in Moso Bamboo (*Phyllostachys edulis*)

**DOI:** 10.1101/2022.10.23.513435

**Authors:** Yongsheng Wang, Huihui Wang, Huiyuan Wang, Ruifan Zhou, Ji Wu, Zekun Zhang, Yandong Jin, Tao Li, Markus V. Kohnen, Xuqing Liu, Wentao Wei, Kai Chen, Yubang Gao, Jiazhi Ding, Hangxiao Zhang, Bo Liu, Chentao Lin, Lianfeng Gu

**Affiliations:** College of Forestry, Basic Forestry and Proteomics Research Center, Fujian Provincial Key Laboratory of Haixia Applied Plant Systems Biology, Fujian Agriculture and Forestry University, Fuzhou 350002, China; College of Forestry, Fujian Agriculture and Forestry University, Fuzhou 350002, China; Department of Molecular, Cell and Developmental Biology, University of California, Los Angeles, CA 90095, USA

**Keywords:** Alternative splicing, circular RNAs, degradome, *Phyllostachys edulis*, phytohormones

## Abstract

Circular RNAs are endogenous non-coding RNAs with covalently closed structures, which have important functions in plants. However, their biogenesis, degradation, and function upon treatment with gibberellins (GA) and auxins (NAA) remain unknown. Here, we systematically identified and characterized expression patterns, evolutionary conservation, genomic features, and internal structures of circRNAs using RNase R-treated libraries from moso bamboo (*Phyllostachys edulis*) seedlings. Moreover, we investigated the biogenesis of circRNAs dependent on both cis- and trans-regulation. We determined details regarding the function of circRNAs, including their roles in regulating microRNA-related genes and modulating the alternative splicing of their linear counterparts. Importantly, we developed a customized degradome sequencing approach to detect microRNA-mediated cleavage of circRNAs. Finally, we present a comprehensive view of the participation of circRNAs in the regulation of hormone metabolism upon treatment of bamboo seedlings with gibberellins (GA) and auxins (NAA). Collectively, our study uncovers important features of circRNAs including overall characteristics, biogenesis, function, and microRNA-mediated degradation of circRNAs in moso bamboo.
