## Supplementary material for "Multi-omics of Circular RNAs and Their Responses to Hormones in Moso Bamboo (*Phyllostachys edulis*)": Table S8

### Sheet: transformed gene
Table S8.genes from bamboo transformed into other species such as rice, Arabidopsis and Nicotiana tabacum
Gene Name	Locus Name	Phenotype	Plant Transformation	Reference	Journal	CircRNA	CircRNA Coordinate	Type
PheMYB4-1	PH02Gene44618	increased cold and freezing tolerance	Arabidopsis	The R2R3MYB Gene Family in Phyllostachys edulis: Genome-Wide Analysis and Identification of Stress or Development-Related R2R3MYBs	Frontier in Plant Science	NO
PeGATA26	PH02Gene17148	inhibits the plant height	Arabidopsis	Genome-Wide Characterization and Gene Expression Analyses of GATA Transcription Factors in Moso Bamboo (Phyllostachys edulis)	International Journal of Molecular Sciences	NO
PeGSK1	PH02Gene47673	inhibited the growth phenotypes、negatively regulates cell growth via BR signaling、PeGSK1 might be involved in regulating the internode growth of bamboo culms	Arabidopsis	GSK3/shaggy-like kinase 1 ubiquitously regulates cell growth from Arabidopsis to Moso bamboo (Phyllostachys edulis)	Plant Science	YES	hic_scaffold_16:108148712-108149278|	ciRNA
PheWRKY72-2	PH02Gene46266	reduced seedling of transgenic drought stress response	Arabidopsis	Characterization and expression analysis of the WRKYgene family in moso bamboo	Scientific Reports	NO
PheMADS15	PH02Gene30811	early flowering	Arabidopsis	Analysis of MADS-Box Gene Family Reveals Conservation in Floral Organ ABCDE Model of Moso Bamboo (Phyllostachys edulis)	Frontier in Plant Science	NO
PeMADS5	PH02Gene10764	early flowering time and abnormal floral morphology	Arabidopsis	Genome-wide identification of MADS-box family genes in moso bamboo (Phyllostachys edulis) and a functional analysis of PeMADS5 in flowering	BMC plant biology	NO
PeWRKY83	PH02Gene31845	plays a positive role in salt tolerance by regulating stress-induced ABA synthesis	Arabidopsis	A moso bamboo WRKY gene PeWRKY83 confers salinity tolerance in transgenic Arabidopsis plants	Scientific Reports	NO
BBRG14(PSBR1)	PH02Gene26235	dwarf and short sterile phenotypes, smaller flower, inhibits Arabidopsis growth in both vegetative stage and reproductive stage	Arabidopsis	PSBR1, encoding a mitochondrial protein, is regulated by brassinosteroid in moso bamboo (Phyllostachys edulis)	Plant Molecular Biology	NO
PeNAC10	PH02Gene03448	improved drought and salt tolerance	Rice	Cloning and Functional Analysis of PeNAC10 Gene in Phyllostachys edulis	A Thesis Submitted to Zhejiang A &F University for the Degree of Master	NO
PhSUT4	PH02Gene35302	The biomass increased significantly, including stem thickness, stem height, leaf area, flower organs and seed size, etc., while the lignin content was relatively reduced and the xylem width narrowed. The cell walls of cambium cells and parenchyma cells increase and thicken	Nicotiana tabacum	Studies on Functional study of PhSUT4 gene in Phyllostachys pubescens	A Thesis Submitted to Southwest University of Science and Technology for the Degree of Master	NO
PheNAC6	PH02Gene46177	The over-expression of PheNAC6 of in Arabidopsis will reduce the sensitivity of Arabidopsis leaves to ACC and delay the senescence of separated leaves.	Arabidopsis	Function Analysis of Senescence-associated Genes PheOREls and PheNAPs in Phyllostachys edulis	A Thesis Submitted to Chinese Academy of Forestry for the Doctor's Degree	NO
PheNAC7	PH02Gene21976	PheNAC7 as a positive regulatory gene participates in ACC-induced senescence in Arabidopsis	Arabidopsis	Function Analysis of Senescence-associated Genes PheOREls and PheNAPs in Phyllostachys edulis	A Thesis Submitted to Chinese Academy of Forestry for the Doctor's Degree	YES	hic_scaffold_3:59004949-59005204|+	ciRNA
PheNAC9	PH02Gene12819	PheNAC9 negatively regulates leaf senescence	Arabidopsis	Function Analysis of Senescence-associated Genes PheOREls and PheNAPs in Phyllostachys edulis	A Thesis Submitted to Chinese Academy of Forestry for the Doctor's Degree	YES	hic_scaffold_19:27395081-27395267|+	ciRNA
PheNAC10	PH02Gene19528	PheNAC10 positively regulates the senescence of Arabidopsis leaves	Arabidopsis	Function Analysis of Senescence-associated Genes PheOREls and PheNAPs in Phyllostachys edulis	A Thesis Submitted to Chinese Academy of Forestry for the Doctor's Degree	NO
PheNAC11	PH02Gene03448	PheNAC11 participates in ABA-induced senescence of Arabidopsis thaliana	Arabidopsis	Function Analysis of Senescence-associated Genes PheOREls and PheNAPs in Phyllostachys edulis	A Thesis Submitted to Chinese Academy of Forestry for the Doctor's Degree	NO
PheDof4-1	PH02Gene12200	later flowring, increase the sensitivity to drought and salt stress	Arabidopsis	Studies on Dof transcription factors from moso bamboo(Phvllostrachys edulis) responding abiotic stress and influencing flowering initiation	A Thesis Submitted to Chinese Academy of Forestry for the Doctor's Degree	NO
PheDof12-1	PH02Gene37770	earlier flowering, PheDof12-1 takes part in the hormones and different abiotic stresses	Arabidopsis	Multifaceted Role of PheDof12-1 in the Regulation of Flowering Time and Abiotic Stress Responses in Moso Bamboo (Phyllostachys edulis)	International Journal of Molecular Sciences	YES	hic_scaffold_15:70636004-70636656|-	ciRNA
PheDof12-2	PH02Gene35033	later flowring	Arabidopsis	Studies on Dof transcription factors from moso bamboo(Phvllostrachys edulis) responding abiotic stress and influencing flowering initiation	A Thesis Submitted to Chinese Academy of Forestry for the Doctor's Degree	NO
PheDof26-2	PH02Gene21128	later flowring, delay senescence	Arabidopsis	Studies on Dof transcription factors from moso bamboo(Phvllostrachys edulis) responding abiotic stress and influencing flowering initiation	A Thesis Submitted to Chinese Academy of Forestry for the Doctor's Degree	NO
PeCCR1	PH02Gene42984	the lignin content of two transgenic lines overexpressing PeCCR1 was significantly higher than that of wild type, the leaves of PeCCR transgenic Arabidopsis plants became larger obviously, and the bolting time was 3-4 days earlier, the staining area of xylem and inter-fiber tissue in transgenic plants were larger than that of wild type	Arabidopsis	Preliminary Study on the Function of Cinnamoyl-CoA Reductase Gene PeCCR of Moso Bamboo (Phyllostachys edulis)	Forest Research	NO
PheGT16	PH02Gene49517	sense gene has a significant increase in tolerance to low temperature and drought stress, while the antisense gene strains have a reduced tolerance to low temperature and high salt stress.	Arabidopsis	Genome-wide Analysis ofTrihelix Family in Phyllostachys edulis and Functional Identification of PheGT8 and PheGT16	A Thesis Submitted to Chinese Academy of Forestry for the Master's Degree	NO
PheGT8	PH02Gene22670	Antisense gene strains have reduced tolerance to low temperature and high salt stress	Arabidopsis	Genome-wide Analysis ofTrihelix Family in Phyllostachys edulis and Functional Identification of PheGT8 and PheGT17	A Thesis Submitted to Chinese Academy of Forestry for the Master's Degree	NO
BBRG4	PH02Gene13966	smaller rosette leaves	Arabidopsis	Cloning and Functional Analysis of Moso Bamboo Functional Unknown Genes Regulated by Brassinosteroids	A Thesis Submitted to Fujian A griculture and Forestry University for the Degree of Master	NO
BBRG6	PH02Gene50983	later flowring, dwarf	Arabidopsis	Cloning and Functional Analysis of Moso Bamboo Functional Unknown Genes Regulated by Brassinosteroids	A Thesis Submitted to Fujian A griculture and Forestry University for the Degree of Master	NO
BBRG7	PH02Gene20854	later flowring, delay senescence	Arabidopsis	Cloning and Functional Analysis of Moso Bamboo Functional Unknown Genes Regulated by Brassinosteroids	A Thesis Submitted to Fujian A griculture and Forestry University for the Degree of Master	NO
BBRG9	PH02Gene09718	increase number of rosette leaves, later flowering, curled edge of leaves	Arabidopsis	Cloning and Functional Analysis of Moso Bamboo Functional Unknown Genes Regulated by Brassinosteroids	A Thesis Submitted to Fujian A griculture and Forestry University for the Degree of Master	NO
BBRG12	PH02Gene21064	rosette leaves deep green, later flowring, bolting delay	Arabidopsis	Cloning and Functional Analysis of Moso Bamboo Functional Unknown Genes Regulated by Brassinosteroids	A Thesis Submitted to Fujian A griculture and Forestry University for the Degree of Master	NO
BBRG15	PH02Gene29945	light green leaves	Arabidopsis	Cloning and Functional Analysis of Moso Bamboo Functional Unknown Genes Regulated by Brassinosteroids	A Thesis Submitted to Fujian A griculture and Forestry University for the Degree of Master	NO
PhPPKa	PH02Gene08733	Promote the elongation of Arabidopsis hypocotyl under blue light	Arabidopsis	Study on the function of Photoregulatory Protein Kinases in Moso Bamboo	A Thesis Submitted to Fujian A griculture and Forestry University for the Degree of Master	YES	hic_scaffold_10:30235846-30236309|+	circRNA
PhPPKb	PH02Gene12825	Promote the elongation of Arabidopsis hypocotyl under blue light	Arabidopsis	Study on the function of Photoregulatory Protein Kinases in Moso Bamboo	A Thesis Submitted to Fujian A griculture and Forestry University for the Degree of Master	YES	hic_scaffold_14:61121054-61121317|+;hic_scaffold_14:61121804-61122242|+;hic_scaffold_14:61119641-61120017|+	ciRNA;ciRNA;ciRNA
PeCZSODl	PH02Gene33191	enhanced tolerance to salinity stresses	Arabidopsis	Bioinformatics and function an alysis of SOD gene family in Phyllostachys edulis	A Thesis Submitted to Zhejiang A &F University for the Degree of Master	NO
PeMnSOD2	PH02Gene43183	enhanced tolerance to salinity stresses	Arabidopsis	Bioinformatics and function an alysis of SOD gene family in Phyllostachys edulis	A Thesis Submitted to Zhejiang A &F University for the Degree of Master	NO
PeFeSOD2	PH02Gene29034	enhanced tolerance to salinity stresses	Arabidopsis	Bioinformatics and function an alysis of SOD gene family in Phyllostachys edulis	A Thesis Submitted to Zhejiang A &F University for the Degree of Master	NO
PeTIP4;1-1	PH02Gene30963	enhanced tolerance to drought and salinity stresses and produced longer taproots, which had more green leaves, higher Fv/Fm and NPQ values, higher activities of SOD, POD and CAT, lower MDA concentration and higher water content	Arabidopsis	The bamboo aquaporin gene PeTIP4;1–1 confers drought and salinity tolerance in transgenic Arabidopsis	Plant Cell Reports	NO
PePIP2;7	PH02Gene05090	better seed germination rate, longer taproot length, higher SOD activity, and lower MDA content under abiotic stresses,higher tolerance to stress	Arabidopsis	A bamboo leaf-specific aquaporin gene PePIP2;7 is involved in abiotic stress response	Plant Cell Reports	NO
PheWRKY11-2	PH02Gene40347	root lengths, which were about 2–3 times that of wild type, and had more lateral roots. The leaves are bigger and greener. The overall growth of transgenic lines was better than that of wild type, so the resistance of transgenic lines were higher than that of wild type.	Arabidopsis	Functional Analysis of Transcription Factor Genes PheWRKY1l-2 and Phe WRKY50-1 in Moso Bamboo	A Thesis Submitted to Zhejiang A &F University for the Degree of Master	NO
PheWRKY50-1	PH02Gene03425	root lengths, which were about 2–3 times that of wild type, and had more lateral roots. The leaves are bigger and greener. The overall growth of transgenic lines was better than that of wild type, so the resistance of transgenic lines were higher than that of wild type.	Arabidopsis	WRKY transcription factors in moso bamboo that are responsive to abiotic stresses	Journal of Plant Biochemistry and Biotechnology	NO
PeSnRK1a	PH02Gene21436	Detached leaves can delay senescence under dark conditions. On a medium containing 100-200mM sodium chloride, the germination rate of Arabidopsis seeds overexpressing PeSnRK1a gene is significantly higher than that of wild-type seeds	Arabidopsis	Cloning and function analysis of PeSnRKla gene in Phyllostachys edulis	A Thesis Submitted to Zhejiang A &F University for the Degree of Master	YES	hic_scaffold_9:57455575-57455828|-	circRNA;ciRNA
PheSLR1	PH02Gene13923	shorter plant heights, shorter stems, smaller leaves and fewer fruit pods.	Arabidopsis	Cloning and function analysis of genes related to gibberellin acid signaling in Phyllostachys edulis	A Thesis Submitted to Zhejiang A &F University for the Degree of Master	NO
PeLAC	PH02Gene03425	petioles become longer, and stem lignin content increases	Arabidopsis	Genome-wide Analysis of LAC Family in Phyllostachys edulis and Functional Analyses of PeLAC and PeLAC190	A Thesis Submitted to Chinese Academy of Forestry for the Degree of Master	YES	hic_scaffold_9:57455575-57455828	ciRNA
PeLAC190	PH02Gene00184	petioles become longer, and stem lignin content increases	Arabidopsis	Genome-wide Analysis of LAC Family in Phyllostachys edulis and Functional Analyses of PeLAC and PeLAC191	A Thesis Submitted to Chinese Academy of Forestry for the Degree of Master	NO
PhCWINV1	PH02Gene16852	increases plant height and dry weight	Arabidopsis	The acid invertase gene family is involved in internode elongation in Phyllostachys heterocycla cv. pubescens	Tree Physiology	NO
PhCWINV4	PH02Gene26446	increases plant height and dry weight	Arabidopsis	The acid invertase gene family is involved in internode elongation in Phyllostachys heterocycla cv. pubescens	Tree Physiology	YES	hic_scaffold_17:47668016-47668774|-|47668017-47668261,47668616-47668774,;hic_scaffold_17:47667507-47668261|-|47667508-47667598,47668017-47668261,	ciRNA;circRNA
PhCWINV7	PH02Gene06876	increases plant height and dry weight	Arabidopsis	The acid invertase gene family is involved in internode elongation in Phyllostachys heterocycla cv. pubescens	Tree Physiology	NO
PheLAX1	PH02Gene11253	leaves become smaller and more branches	Arabidopsis	Analyses of Auxin re-lated Genes and Spatio-temporal Dynamic Change of Moso Bamboo Shoot	A Thesis Submitted to Chinese Academy of Forestry for the Doctor Degree of Master	NO
PeNAC1	PH02Gene32306	sense OX-PeSNAC1 plants grew rapidly and flowered earlier, whereas antisense plants grew slowly and exhibited delayed flowering. Sense OX-PeSNAC1 plants had the greatest number of lateral roots, while antisense OX-PeSNAC1 and OX-ped-miR164b plants had fewer lateral roots than Col-0. Under NaCl and PEG6000 stresses, survival rates were higher and F v/F m values declined more slowly in sense OX-PeS…	Arabidopsis	Characterization and primary functional analysis of a bamboo NAC gene targeted by miR164b	Plant Cell Reports	YES	hic_scaffold_6:30476113-30476385|-|30476114-30476385,	circRNA
PeSCR	PH02Gene17546	antisense PeSCR showed a phenotype of short thick plants, smaller leaves, and slow root development, while the sense transgenic plants were basically the same as the wild type, or stronger than the wild type, and the root development was slightly faster or basically the same as the wild type.	Arabidopsis	Expression and Function of PeSCR Gene from Phyllostachys edulis	SCIENTIA SILVAE SINICAE	YES	hic_scaffold_2:29791886-29792529|+;hic_scaffold_11:2691001-2691632|+	ciRNA;ciRNA
PeSCL3	PH02Gene37888	there is no significant difference between the antisense PeSCL3 transgenic line and the wild-type plant in plant size and leaf size, but the number of roots of the antisense plant after PAC treatment is significantly less than that of the wild-type plant, and the SCL3 gene may regulate the root GA biosynthesis. development	Arabidopsis	Genome-wide Analvsis of GRAS F amily and Functional Analysis of PeSCR and PeSCL3 from Phyllostachys edulis	A Thesis Submitted to Chinese Academy of Forestry for the Degree of Master	NO
PeBCH	PH02Gene00605	increase chlorophyll, carotenoid, carotene and lutein content	Arabidopsis	Molecular Characteristics and Functional Analysis of β-Carotene Hydroxylase Gene from Phyllostachys edulis	SCIENTIA SILVAE SINICAE	NO
PheWRKY1	PH02Gene47337	root system is well developed, the leaves are large, the stems are strong, early flowering and poor seed setting	Arabidopsis	Overexpression of a moso bamboo (Phyllostachys edulis) transcription factor gene PheWRKY1 enhances disease resistance in transgenic Arabidopsis thaliana	Botany	YES	hic_scaffold_18:8542450-8543344|-;hic_scaffold_18:8542441-8543344|-；hic_scaffold_9:11080812-11081140|-	ciRNA;ciRNA;ciRNA
PheWRKY2	PH02Gene46266	early flowering, use insoluble organic phosphorus more effectively	Arabidopsis	Response of Moso Bamboo to Phosphorus Treatment and Research of PheWRKY2	A Thesis Submitted to Chinese Academy of Forestry for the Degree of Master	NO
PeZFP	PH02Gene17668	sense PeZFP gene improves the salt tolerance and drought tolerance	Arabidopsis	Cloning of PeZFP and PeMYB Genes and Functional Analysis of PeZFP Gene in Phyllostachys edulis	A Thesis Submitted to Zhejiang A &F University for the Degree of Master	NO
PeVQ28	PH02Gene42386	Overexpression of PeVQ28 in Arabidopsis enhanced expression of salt- and ABA-responsive genes	Arabidopsis	A Moso bamboo gene VQ28 confers salt tolerance to transgenic Arabidopsis plants	Planta	NO
PeTua3	PH02Gene12444	promoted the growth of Arabidopsis roots and increased lateral roots, the number of root epidermal parenchyma cells increased, the cell volume became larger, the volume of the vascular column increased and significantly thickened xylem	Arabidopsis	Molecular Characteristics of Tubulins and Preliminary Function Analysis of PeTUA3 in Phyllostachys edulis	SCIENTIA SILVAE SINICAE	NO
