## Supplementary material for "Multi-omics of Circular RNAs and Their Responses to Hormones in Moso Bamboo (*Phyllostachys edulis*)": Table S10

### Sheet: circRNA validation
Table S10. Primers used for validation of circular RNAs
circRNA	Forward:primer(up)/revese primer(down)
circ-VCL1	GGCCCACAGACTTTTTGCTG
	TATCACCGCTCTCAATCGCC
circ-BRE1-1	CTCGTGTCCAGAGCCTCAAG
	AACTCCTTGTGACTGGCCTC
circ-BRE1-2	GCTATCACTAGAGCTTAATGATGCA
	ACTTATGGACTTCTAGTTGTTCCA
circ-BAM8	TCAGAAACCTGTCAGAAGAGGG
	TCAGATACCTTAGTTCAGCGCG
circ-PKL	AGGAGCGAATGATGCAGCTT
	TGTCCACCACTACGACGAGA
circ-RAD16	ACCTCTTGTGGTCATGCGTT
	CCACATTGGCTTTCCTTGGC
circ-TSO1	TCAATGAAAAGGCTGGTGCT
	ACAGGAGCCAAGTCTGATGAC
circ-LDJ2	ACGAGGTTCTTAATGACCCTGA
	ATTGCTCTTCCTTGGCATGC
circ-CRD1	ATGACTGCCAACGTACTGCA
	AGAAGAAGCGTGACCAGAGC
circ-TPR2	GAGATGCACTTCCAGCTCCA
	GCTTCCCATCATAGATCGCCA
circ-SWI2	TCTTATATCTACTCGGGCGGGT
	TGTTTGCTAGGGCTTCTGTTGA
circ-Q7XPY2	TGAAGAACTACACCGAGCACAAG
	GACCTGGCTCAGTAAGCACAAT
circ-DCL4	AGAATTATCTTTCGCTGGGAGGT
	TGTCAGCCTCAACTTTGATTGG
circ-MTR4	TGCTATGCCAGTTCCTTGCA
	CATTCAGCCGGCTGGATACT
circ-ARF17	TTTCACTCAGCAGCCTCCAG
	CATCTGCGCATAGACCTCGT
circ-HARBI1	AAGAGAGAGGGGGAGACGAC
	ATTCGGCAGACCAGACACAG
circ-ATP2B1	TGAAGAACTACACCGAGCACAAG
	GACCTGGCTCAGTAAGCACAAT
circ-NHLRC2	GCTGTGACGACTACTCTAGAGG
	CTTGAACTCCTGCAAGCGC

### Sheet: Transformation(pUC22)
Table S10. Primers used for Transformation
label	Forward:primer(up)/revese primer(down)
trans-circ-CSLA1	adapter-F-GAGCTCGTCCGGATGGAGTG
	adapter -R-CGAACCTCCAGCGCGCC
trans-circ-PKL	adapter -F-GATTCAAGAAAGATGTTATGAAAGAC
	adapter -R-CTGGTTGACATTATTAGCCTTT
trans-circ-DCL4	adapter -F-AATTATGGATACAAGCATAAAAACAAATC
	adapter -R-TTTCGTAGGTGGCTTGG
trans-circ-NRT1	adapter -F-GGGTTTATACTGCTGGCGGT
	adapter -R-CTTGGCTATGGGCGTGAAGA
linear-DCL4-F	AATCTTGTGTTGGTGCGGTG
	TTTGGTAGCGAGGCTTGTGT
linear-CSLA1	GTGTATCAGCTGTCGATCGG
	CGAAGAAGGCACAAACGGAG
circ-CSLA1	CACCATCCCGTTCCTCATGA
	CGAAGATGGCCACGTACTCG
circ-NRT1	CCGGCGTCTTCTTCTACCG
	AGAAGATTCCCGCCTTCACC
adapter	GTGTTGTTGGTTGTCTCGTAACTAG
	AGACCTGGTGAAGAGATTGGATTAC
ICS-up	attb -F-GTAAGTGGACGAAACACAAGAAGAA
	CTAGTTACGAGACAACCAACAACA
ICS-down	adapter -F-CTAGTTACGAGACAACCAACAACA
	attb -R- GTAAGTGGACGAAACACAAGAAGA
attb	GGGGACAAGTTTGTACAAAAAAGCAGGCTTC
	GGGGACCACTTTGTACAAGAAAGCTGGGTC
linear-BRE1-1	TCTCAAAATTCTGCCTGCAGT
	AACTCCTTGTGACTGGCCTC
linear-BRE1-1	TGAAGCACAGGCAGTTGACA
	TCGCAAAGGTAAGGCATCCA
linear-QKI-F	AGAAGCATCCACTGGCTGTC
linear-QKI-R	AGTTTCGCCTGTCTGAAGGG
trans-RNAi-QKI-up	GGGGACAAGTTTGTACAAAAAAGCAGGCTTCAGCTATTCCCCCACCCTTCA
	TTTGCCCCTATCATACTGCAACAAATACACAGCTGGATCCACC
trans-RNAi-QKI-down	CAGCATGACGTGGATCCCATCAAATACACAGCTGGATCCACC
	GGGGACCACTTTGTACAAGAAAGCTGGGTCAGCTATTCCCCCACCCTTCA
pre-miRNA166	cgggggactctagagttatcatgaagctatttgcttctgag
	ggggaaattcgagctctaagtgaagctatctctgagggga
trans-NHLRC2	GTGTTGTTGGTTGTCTCGTAACTAGTGCAAAAATGCCGGTCTG
	AGACCTGGTGAAGAGATTGGATTACCTTCCAATTTCTGATTGTAAAGAAAA

### Sheet: genetic transformation（pCAMBIA1
Table S10. Primers used for vector construction in genetic transformation
	forward primers	Reverse primers
cir-SPY: PH01000299G0650,(hic_scaffold_13:94245087-94245263)	5′-ATGCGGCTTTACGGCTCTCAGCCTGCTTATTACAACCTTGGGG-3′	5′-TGCGGCTTTACGGCTCTCACCTCTCGTAACAGGCAATTGCTG-3′
cir-MYBS3: PH02Gene26882,(hic_scaffold_18:16083701-16083910)	5′-ATGCGGCTTTACGGCTCTCAGGTGAGGCATGGTCAGAAGAGG-3′	5′-TGCGGCTTTACGGCTCTCACATCATCTATCACCATATCGAATAGGCT-3′
cir-WRKY4: PH02Gene04800,(hic_scaffold_17:89617411-89618030)	5′-ATGCGGCTTTACGGCTCTCAGATTGCGGTTCTTGAGGCGG-3′	5′-TGCGGCTTTACGGCTCTCACCTTCTTCTTGACTGGGCATGC-3′
cir-CslA1: PH01002436G0250,(hic_scaffold_20:4003357540033828)	5′-ATGCGGCTTTACGGCTCTCAGGAGCTCGTCCGGATGGAGTG-3′	5′-TGCGGCTTTACGGCTCTCACCCGAACCTCCAGCGCGCC-3′
cir-AGO1A: PH01000200G0210,(hic_scaffold_23:18049300-18049521)	5′-ATGCGGCTTTACGGCTCTCAGGTATCTATAACGCCGGATGT-3′	5′-TGCGGCTTTACGGCTCTCACCTTTGCCCGCCTTGACCA-3′
cir-GID1: PH01001316G0350,(hic_scaffold_9:37969658-37970227)	5′-TTACTTCTGCACTAGGTACCCTCCTTAGTCCCTATTACCCCC-3′	5′-TCCGTCGACCTGCAGGTACCACGGAGAGGAACACCCGCAG-3′
Primers of the hygromycin gene	5′-ACGGTGTCGTCCATCACAGTTTGCC-3′	5′-TTCCGGAAGTGCTTGACATTGGGGA-3′
Primers used for identification of circRNA transcrips expression
	forward primers	Reverse primers
cir-SPY: PH01000299G0650,(hic_scaffold_13:94245087-94245263)	5′-ATGGGGGTTATTTACAAGAATCGG-3′	5′-AGCTTCGGCATACAATGGTCT-3′
cir-MYBS3: PH02Gene26882,(hic_scaffold_18:16083701-16083910)	5′-TCAAGTTGCTAGCCATGCTCA-3′	5′-AGGTGTCCTCGAAACAACGT-3′
cir-WRKY4: PH02Gene04800,(hic_scaffold_17:89617411-89618030)	5′-GAGGAGTGCAAGCCCAAGAT-3′	5′-GAGGTGCACTCCATCTGGTC-3′
cir-CslA1: PH01002436G0250,(hic_scaffold_20:4003357540033828)	5′-CTCAAGGAGGGCATGAAGCA-3′	5′-CCCGGATCTGGTACGTGATG-3′
cir-AGO1A: PH01000200G0210,(hic_scaffold_23:18049300-18049521)	5′-GCCTTTATACAGCTGGGCCA-3′	5′-TTCCATCGTAGGCAGGTAGC-3′
cir-GID1: PH01001316G0350,(hic_scaffold_9:37969658-37970227)	5′-CTTTACGATTCGGTGAAGGAT-3′	5′-CAGAAGAACACCAAAAACAAG-3′
